# Development of ONT-cappable-seq to unravel the transcriptional landscape of *Pseudomonas* phages

**DOI:** 10.1101/2022.03.18.484859

**Authors:** Leena Putzeys, Maarten Boon, Eveline-Marie Lammens, Konstantin Kuznedelov, Konstantin Severinov, Rob Lavigne

**Affiliations:** Department of Biosystems, Laboratory of Gene Technology, KU Leuven, Leuven 3001, Belgium; Waksman Institute, Rutgers, The State University, Piscataway, NJ 08854, USA

## Abstract

RNA sequencing has become the method of choice to study the transcriptional landscape of phage-infected bacteria. However, short-read RNA sequencing approaches generally fail to capture the primary 5’ and 3’ boundaries of transcripts, confounding the discovery of key transcription initiation and termination events as well as operon architectures. Yet, the elucidation of these elements is crucial for the understanding of the strategy of transcription regulation during the infection process, which is currently lacking beyond a handful of model phages. To this end, we developed ONT-cappable-seq, a specialized long-read RNA sequencing technique that allows end-to-end sequencing of primary prokaryotic transcripts using the Nanopore sequencing platform. We applied ONT-cappable-seq to study transcription of *Pseudomonas aeruginosa* phage LUZ7, obtaining a comprehensive genome-wide map of viral transcription start sites, terminators, and complex operon structures that fine-regulate gene expression. Our work provides new insights in the RNA biology of a non-model phage, unveiling distinct promoter architectures, putative small non-coding viral RNAs, and the prominent regulatory role of terminators during infection. The robust workflow presented here offers a framework to obtain a global, yet fine-grained view of phage transcription and paves the way for standardized, in depth transcription studies for microbial viruses or bacteria in general.
