## Supplementary Table S5 for "Development of ONT-cappable-seq to unravel the transcriptional landscape of *Pseudomonas* phages"

### Sheet: Sheet1
Complex operon	TU	TSS	TTS	Orientation	Genes	Full operon	Function
operon1	TU1	99	465	+	orf01	orf01	host takeover
operon2	TU3	810	1534	+	orf03 | orf04	orf03-orf22	host takeover
	TU4	810	1924	+	orf03 | orf04 | orf05
	TU5	810	2649	+	orf03 | orf04 | orf05 | orf06 | orf07 | orf08
	TU6	810	2700	+	orf03 | orf04 | orf05 | orf06 | orf07 | orf08
	TU7	810	4098	+	orf03 | orf04 | orf05 | orf06 | orf07 | orf08 | orf09 | orf10 | orf11 | orf12 | orf13 | orf14
	TU8	3681	4098	+	orf14
	TU9	3681	4350	+	orf14
	TU10	3681	4400	+	orf14 | orf15
	TU11	3681	5620	+	orf14 | orf15 | orf16 | orf17 | orf18 | orf19
	TU12	3681	6942	+	orf14 | orf15 | orf16 | orf17 | orf18 | orf19 | orf20 | orf21
	TU13	3714	4098	+	orf14
	TU14	3714	4350	+	orf14
	TU15	3714	4400	+	orf14 | orf15
	TU16	3714	5620	+	orf14 | orf15 | orf16 | orf17 | orf18 | orf19
	TU17	3714	6942	+	orf14 | orf15 | orf16 | orf17 | orf18 | orf19 | orf20 | orf21
	TU20	4022	4400	+	orf15
operon3	TU22	8259	8823	+	orf23 | orf24	orf23-orf33	host takeover
	TU23	8259	9964	+	orf23 | orf24 | orf25 | orf26 | orf27 | orf28 | orf29
	TU24	8259	10511	+	orf23 | orf24 | orf25 | orf26 | orf27 | orf28 | orf29 | orf30
	TU25	9543	10511	+	orf29 | orf30
	TU26	9543	9964	+	orf29
	TU27	9543	11483	+	orf29 | orf30 | orf31 | orf32 ( | orf33)
	TU29	9638	10511	+	orf30
operon4	TU32	13046	11434	-	orf34 | orf35	orf34-orf35	Unknown
operon5	TU34	18130	21202	+	orf42	orf42-orf44	DNA replication
	TU35	18130	22036	+	orf42 | orf43 | orf44
	TU36	18130	22088	+	orf42 | orf43 | orf44
operon6	TU37	26612	26996	+	orf49	orf49-orf51	Unknown
	TU38	26612	27856	+	orf49 | orf50 | orf51
	TU39	26642	26996	+	orf49
operon7	TU42	29686	27816	-	orf52 | orf53 |orf54 | orf55	orf52-orf55	structural (tail protein)
	TU43	29686	28225	-	orf53 |orf54 | orf55
operon8	TU44	34978	33575	-	orf59	orf59	structural (tail protein)
operon9	TU45	35273	40138	+	orf60 | orf61 | orf62 | orf63 | orf64	orf60-orf69
	TU46	35273	39374	+	orf60 | orf61 | orf62 | orf63
	TU50	39374	40138	+	orf64
	TU51	39374	41025	+	orf64 | orf65
	TU52	39374	42229	+	orf64 | orf65 | orf66 | orf67 | orf68
	TU53	39374	42741	+	orf64 | orf65 | orf66 | orf67 | orf68 | orf69
operon10	TU56	42780	43626	+	orf70 | orf71	orf70-orf72
	TU57	42780	43803	+	orf70 | orf71 | orf72
operon11	TU63	55810	53940	-	orf74	orf74-orf75
	TU65	56130	53940	-	orf74 | orf75
	TU66	56130	55501	-	orf75
operon12	TU67	58279	55958 (max)	-	orf76	orf76
operon13	TU69	61260	59943	-	orf79	orf78-orf82	structural
	TU70	61260	59108	-	orf78 | orf79
	TU71	61783	59943	-	orf79
	TU75	62816	59943	-	orf79 | orf80 | orf81
	TU76	62816	61333	-	orf81
	TU77	62816	62306	-	orf81
	TU78	63821	61645 (max)	-	orf81
	TU81	65043	61333	-	orf81 | orf82
	TU82	65043	62306	-	orf81 | orf82
operon14	TU85	68654	65612 (max)	-	orf85 | orf86	orf85-orf86	Packaging
