## Supplementary Table S1 for "Development of ONT-cappable-seq to unravel the transcriptional landscape of *Pseudomonas* phages"

### Sheet: primers, inserts and vectors
PRIMER LIST
Nr.	Primer name	sequence (5'-3')	Use
1	US449_GyrB_F	gatcatatgGAAGGCCTGGCGAAGAAGTTC	gDNA contamination test
2	US449_GyrB_R	gtctcgagTTATTTTTCGAACTGCGGGTGGCTCCAAGCGCTGCCCTTGAGCGGCAGGATC	gDNA contamination test
3	LUZ7_Pdecoy1_F	tctaGTGCTGCTGGTGCAACTCAGACCGTAGCCGGTGCTGTTGCTGGTACTGCT	fluorescence assays (promoter)
4	LUZ7_Pdecoy1_R	ctgcAGCAGTACCAGCAACAGCACCGGCTACGGTCTGAGTTGCACCAGCAGCAC	fluorescence assays (promoter)
5	LUZ7_Pdecoy2_F	tctaGGCTGGCGCCTCTTTCTCGTTAGCTTCGCCGCCTTCGTCCTCGCCGGGGG	fluorescence assays (promoter)
6	LUZ7_Pdecoy2_R	ctgcCCCCCGGCGAGGACGAAGGCGGCGAAGCTAACGAGAAAGAGGCGCCAGCC	fluorescence assays (promoter)
7	LUZ7_Pdecoy3_F	tctaGAAAGAGGTAGTCAACGAACTCGTTGACTTCCAATTGTCCAACATCCATG	fluorescence assays (promoter)
8	LUZ7_Pdecoy3_R	ctgcCATGGATGTTGGACAATTGGAAGTCAACGAGTTCGTTGACTACCTCTTTC	fluorescence assays (promoter)
9	LUZ7_PL18_F	tctaTAAAGTAATCAACTCGGCAAAGGCGAAAAAGGGTGTTAGTATCAACCCCA	fluorescence assays (promoter)
10	LUZ7_PL18_R	ctgcTGGGGTTGATACTAACACCCTTTTTCGCCTTTGCCGAGTTGATTACTTTA	fluorescence assays (promoter)
11	LUZ7_PL23_F	tctaCTCCTACTTCTTCTTCCACTCCACGCAAAACTCAGGCAAACTACAACCCG	fluorescence assays (promoter)
12	LUZ7_PL23_R	ctgcCGGGTTGTAGTTTGCCTGAGTTTTGCGTGGAGTGGAAGAAGAAGTAGGAG	fluorescence assays (promoter)
13	LUZ7_PL27_F	tctaACTGTAGCCAGGACTTCCAAACGATAAACTAACTATGTATATTAGAGCCA	fluorescence assays (promoter)
14	LUZ7_PL27_R	ctgcTGGCTCTAATATACATAGTTAGTTTATCGTTTGGAAGTCCTGGCTACAGT	fluorescence assays (promoter)
15	LUZ7_PL31_F	tctaAAACCTCCTGCGGTATCACTACCACGGGTAGGCATGATAAAGTCCTCGCA	fluorescence assays (promoter)
16	LUZ7_PL31_R	ctgcTGCGAGGACTTTATCATGCCTACCCGTGGTAGTGATACCGCAGGAGGTTT	fluorescence assays (promoter)
17	LUZ7_PL32_F	tctaATGGAAGACTGGGCTTGCATTCCAGTTGATCTTCCCTATACTCACAAACA	fluorescence assays (promoter)
18	LUZ7_PL32_R	ctgcTGTTTGTGAGTATAGGGAAGATCAACTGGAATGCAAGCCCAGTCTTCCAT	fluorescence assays (promoter)
19	LUZ7_PL33_F	tctaGTGCCATAGGTGTATCTCCTTGGTTTGATCTGTGTGTTATGCTAGGTTCA	fluorescence assays (promoter)
20	LUZ7_PL33_R	ctgcTGAACCTAGCATAACACACAGATCAAACCAAGGAGATACACCTATGGCAC	fluorescence assays (promoter)
21	LUZ7_PE3_up	ctgctcagtacctgctactg	primer extension assay
22	LUZ7_PE3_down	gcttgacggaggttcacg	primer extension assay
23	LUZ7_PM2_up	cccattcagattacatacgtctacc	primer extension assay
24	LUZ7_PM2_down	ggtcagctttttcatgggtag	primer extension assay
25	LUZ7_T1_F	TATGCTCTTCAAGAGGTCTCTTAACtgccaagtcctaactctctatc	fluorescence assays (terminator)
26	LUZ7_T1_R	TATGCTCTTCACTTGGTCTCTAGCCTGCTCTTTGTGTGCTATTG	fluorescence assays (terminator)
27	LUZ7_T47_F	TATGCTCTTCAAGAGGTCTCTTAACgtctcctagcctctgagttc	fluorescence assays (terminator)
28	LUZ7_T47_R	TATGCTCTTCACTTGGTCTCTAGCCGGGCCAGAGCACTCCCTTATG	fluorescence assays (terminator)
29	LUZ7_T60_F	TATGCTCTTCAAGAGGTCTCTTAACccagtcgaggtgaaggtggg	fluorescence assays (terminator)
30	LUZ7_T60_R	TATGCTCTTCACTTGGTCTCTAGCCGACGGGGAGGCTGGGCGTAAGGG	fluorescence assays (terminator)
31	LUZ7_T61_F	TATGCTCTTCAAGAGGTCTCTTAACgacggggaggctgggcg	fluorescence assays (terminator)
32	LUZ7_T61_R	TATGCTCTTCACTTGGTCTCTAGCCCCAGTCGAGGTGAAGGTGGG	fluorescence assays (terminator)
INSERT LIST
Nr.	insert name	sequence (5'-3')	use
1	LUZ7_Pdecoy1	GTGCTGCTGGTGCAACTCAGACCGTAGCCGGTGCTGTTGCTGGTACTGCT	fluorescence assays
2	LUZ7_Pdecoy2	GGCTGGCGCCTCTTTCTCGTTAGCTTCGCCGCCTTCGTCCTCGCCGGGGG	fluorescence assays
3	LUZ7_Pdecoy3	GAAAGAGGTAGTCAACGAACTCGTTGACTTCCAATTGTCCAACATCCATG	fluorescence assays
4	LUZ7_PL18	TAAAGTAATCAACTCGGCAAAGGCGAAAAAGGGTGTTAGTATCAACCCCA	fluorescence assays
5	LUZ7_PL23	CTCCTACTTCTTCTTCCACTCCACGCAAAACTCAGGCAAACTACAACCCG	fluorescence assays
6	LUZ7_PL27	ACTGTAGCCAGGACTTCCAAACGATAAACTAACTATGTATATTAGAGCCA	fluorescence assays
7	LUZ7_PL31	AAACCTCCTGCGGTATCACTACCACGGGTAGGCATGATAAAGTCCTCGCA	fluorescence assays
8	LUZ7_PL32	ATGGAAGACTGGGCTTGCATTCCAGTTGATCTTCCCTATACTCACAAACA	fluorescence assays
9	LUZ7_PL33	GTGCCATAGGTGTATCTCCTTGGTTTGATCTGTGTGTTATGCTAGGTTCA	fluorescence assays
10	Pem7	ttgttgacaattaatcatcggcatagtatatcggcatagtataatacgacaaggtgaggaactaaacc	fluorescence assays
11	LUZ7_T1	tgccaagtcctaactctctatccatcctctgcctcactccttcattggagtggggcttaccttttcaagcacacataagatcaatagcacacaaagagca	fluorescence assays
12	LUZ7_T47	gtctcctagcctctgagttcacccaccctttctagatagccagctttatgctggctttcttatgtctatgtctcgtagacataagggagtgctctggccc	fluorescence assays
13	LUZ7_T60	ccagtcgaggtgaaggtgggttcggtagtaccggcaaagcctaaaagaaaaaggggaaccgtcctggttccccttcacccttacgcccagcctccccgtc	fluorescence assays
14	LUZ7_T61	gacggggaggctgggcgtaagggtgaaggggaaccaggacggttcccctttttcttttaggctttgccggtactaccgaacccaccttcacctcgactgg	fluorescence assays
15	T7_Twt	tagcataaccccttggggcctctaaacgggtcttgaggggttttttgt	fluorescence assays
16	BCD1	gcccaagttcacttaaaaaggagatcaacaatgaaagcaattttcgtactgaaacatcttaatcatgcacaggagactttctaatg	fluorescence assays
17	BCD2	gcccaagttcacttaaaaaggagatcaacaatgaaagcaattttcgtactgaaacatcttaatcatgctaaggaggt	fluorescence assays
18	msfGFP	atgatcatgggaattcataaaggtgaagaactgttcaccggtgttgttccgatcctggttgaactggatggtgatgttaacggccacaaattctctgttcgtggtgaaggtgaaggtgatgcaaccaacggtaaactgaccctgaaattcatctgcactaccggtaaactgccggttccatggccgactctggtgactaccctgacctatggtgttcagtgtttttctcgttacccggatcacatgaagcagcatgatttcttcaaatctgcaatgccggaaggttatgtacaggagcgcaccatttctttcaaagacgatggcacctacaaaacccgtgcagaggttaaatttgaaggtgatactctggtgaaccgtattgaactgaaaggcattgat…	fluorescence assays
19	mCherry	atggtgagcaagggcgaggaggataacatggccatcatcaaggagttcatgcgcttcaaggtgcacatggagggctccgtgaacggccacgagttcgagatcgagggcgagggcgagggccgcccctacgagggcacccagaccgccaagctgaaggtgaccaagggtggccccctgcccttcgcctgggacatcctgtcccctcagttcatgtacggctccaaggcctacgtgaagcaccccgccgacatccccgactacttgaagctgtccttccccgagggcttcaagtgggagcgcgtgatgaacttcgaggacggcggcgtggtgaccgtgacccaggactcctccctgcaagacggcgagttcatctacaaggtgaagctgcgcggcaccaac…	fluorescence assays
VECTOR LIST
Nr.	Vector	Insert	use
1	pBGDes	BCD2-msfGFP	fluorescence assays (promoter), negative control
2	pBGDes	LUZ7_Pdecoy1-BCD2-msfGFP	fluorescence assays (promoter)
3	pBGDes	LUZ7_Pdecoy2-BCD2-msfGFP	fluorescence assays (promoter)
4	pBGDes	LUZ7_Pdecoy3-BCD2-msfGFP	fluorescence assays (promoter)
5	pBGDes	LUZ7_PL18-BCD2-msfGFP	fluorescence assays (promoter)
6	pBGDes	LUZ7_PL23-BCD2-msfGFP	fluorescence assays (promoter)
7	pBGDes	LUZ7_PL31-BCD2-msfGFP	fluorescence assays (promoter)
8	pBGDes	LUZ7_PL32-BCD2-msfGFP	fluorescence assays (promoter)
9	pBGDes	LUZ7_PL33-BCD2-msfGFP	fluorescence assays (promoter)
10	pBGDes	Pem7-BCD2-msfGFP	fluorescence assays (promoter), positive control
11	pBGDes	Pem7-BCD2-msfGFP-BCD1-mCherry	fluorescence assays (terminator), negative control
12	pBGDes	Pem7-BCD2-msfGFP-LUZ7_T1-BCD1-mCherry	fluorescence assays (terminator)
13	pBGDes	Pem7-BCD2-msfGFP-LUZ7_T47-BCD1-mCherry	fluorescence assays (terminator)
14	pBGDes	Pem7-BCD2-msfGFP-LUZ7_T60-BCD1-mCherry	fluorescence assays (terminator)
15	pBGDes	Pem7-BCD2-msfGFP-LUZ7_T61-BCD1-mCherry	fluorescence assays (terminator)
16	pBGDes	Pem7-BCD2-msfGFP-T7_Twt-BCD1-mCherry	fluorescence assays (terminator), negative control
