## Supplementary Table S2 for "Development of ONT-cappable-seq to unravel the transcriptional landscape of *Pseudomonas* phages"

### Sheet: Sheet1
Genome	ID	Temporal system	TSS position	Strand	Type	Associated genes	Relative strength (RPM)	50 bp region upstream TSS	Experimental validation	p-value SAPPHIRE 2 for Pseudomonas
LUZ7	PE1	early	99	+	primary	orf01	46373.6	attgagttttccgcgcttgcttacctctgctggccttcggccttggagcg	-	-
LUZ7	PE2	early	219	+	internal, primary	orf01 & orf02	680.469	cttcgctttcttcgctgctctgttccgtggcgctaccaaccttgccgagg	-	-
LUZ7	PE3	early	810	+	primary	orf03	3851.86	ctgatactccatcactactcctacccatgttctgctacgcagttggtgtg	primer extension	-
LUZ7	PE4	early	3681	+	secondary	orf14	21361.9	gaatcctgaatgattctcatttgggttacccagacctacggtcttgaaag	-	-
LUZ7	PE5	early	3714	+	primary	orf14	25605.9	acctacggtcttgaaaggcaagatcaagagcaggctacgcctgtgtaatg	-	-
LUZ7	PE6	early	4022	+	internal, primary	orf14 & orf15	560.684	cgccgaacgctgcaagaagctggtcagccgcctgatcatcaagctgggcg	-	-
LUZ7	PE7	early	8259	+	primary	orf23	196.92	gtgagtatgccctgtcttaactgagtgggcgttctccgaacgctccattg	-	-
LUZ7	PE8	early	9543	+	primary	orf29	1110.87	ggtaccgtcagcaaaccagattctaatagcgttctccgaacgctttcatg	-	-
LUZ7	PE9	early	9638	+	internal, primary	orf29 & orf30	111.017	aagagatatgcgcaaatcctaccttctgtttctggatcgttctgctgcgg	-	-
LUZ7	PM1	middle	18130	+	internal, primary	orf41 & orf42	59.7533	ccatacggggtgattccattctctgcgtgcgcgtccgcgcacggttgttg	-	-
LUZ7	PM2	middle	35273	+	primary	orf60	326.847	tccctccccagggtccacccgactcccggccccctccgggggcttgaatg	primer extension	-
LUZ7	PM3	middle	39375	+	primary	orf64	11259.1	cagaagaagctcggggtttgaagatagggccgcttccagcggctctttcg	-	-
LUZ7	PM4	middle	66600	+	internal, antisense	orf85	15.673	tgttgttctgtgaagccaaggtgaagtacaacctccggttgttcatttcg	-	-
LUZ7	PL1	late	4695	-	antisense	orf16	109.829	aaaccctccttcttgtacttgtcatggatatcccataagttggtccaggc	-	0.000269
LUZ7	PL2	late	13046	-	primary	orf35	199.42	gcacctgcattgatgttggtcattacaaactcctgtagacttgggtttca	-	0.000453
LUZ7	PL3	late	26612	+	secondary	orf49	232.245	ccgattagtacccgtgtaatcaactcaggattgctttatcatggcatttg	-	0.000244
LUZ7	PL4	late	26641	+	primary	orf49	488.925	attgctttatcatggcatttggctgctactaagcagtgaacttgctggag	-	-
LUZ7	PL5	late	27891	-	internal, antisense	orf52	502.993	catgcagcaggattgacctgtcagaagagctatgcgatagttcgttccgt	-	0.002018
LUZ7	PL6	late	28859	+	internal, antisense	orf53	59.9741	ggcagcagggctgtccatgttactggggagcatggccatggtggctggga	-	-
LUZ7	PL7	late	29686	-	internal, primary	orf55 & orf56	1590.18	ctatcatcgaaagtgttgtaacttccaatggctggtacactcgcttcgct	-	0.000177
LUZ7	PL8	late	34978	-	primary	orf59	287.037	ccggtagggtataggggggagaagggggagaggggtatactggataaaac	-	3.8e-05
LUZ7	PL9	late	36970	-	internal, antisense	orf62	45.1657	ctccgcgttcctgggctttggcggggttcttatagtacttatagaccgga	-	0.000563
LUZ7	PL10	late	37028	-	internal, antisense	orf62	59.2337	tcttcccgcagacgaaccaaggcttcggcttcagtgtcgaagttcttggt	-	-
LUZ7	PL11	late	38906	-	internal, antisense	orf63	481.767	accaaggcgttgtagaactccttgtactccttcgcatcgaacttcaggtg	-	-
LUZ7	PL12	late	41116	-	internal, antisense	orf66	42.6976	gaagtacccttggcatagctggcggtgatggttttcacttgttcaggggt	-	0.003324
LUZ7	PL13	late	42780	+	primary	orf70	16209.8	ggactctttttactgttgacttgcagtgccatagatagcatagtgatcac	-	8.6e-05
LUZ7	PL14	late	50278	-	internal	orf73	54.0507	tggaacagcctctgtacttcgaccgttctgtgtggaaacctcagcgtgtt	-	0.002777
LUZ7	PL15	late	53063	-	internal	orf73	15.7956	gcatctctggccatggccgagcaggtcggtgacctgagcatgctgcgtgg	-	0.000969
LUZ7	PL16	late	53231	-	internal	orf73	32.8253	gagaacgcccctcaactggctgccgctgctgtatccgctccgctgggtgt	-	-
LUZ7	PL17	late	53443	-	internal	orf73	304.56	ttgtcgataccactgatcgtgacaccatgagccgcgatatcgctgagcgt	-	-
LUZ7	PL18	late	54052	-	internal, primary	orf73 & orf74	3397.55	aaagtaatcaactcggcaaaggcgaaaaagggtgttagtatcaaccccaa	SevaTile system	2.4e-05
LUZ7	PL19	late	55810	-	internal, primary	orf74 & orf75	43.1912	catgttcggtggtgtatccgaatctggtgcccgtaccggtggctgggtaa	-	-
LUZ7	PL20	late	56130	-	internal, primary	orf75 & orf76	158.45	caggagacttcttccagcgaacaatccatactggcaacataggggcggca	-	0.000749
LUZ7	PL21	late	58279	-	primary	orf76	185.846	gctgctcactggtgcaggggcttaaccagttaggtgtacactagggggac	-	2.4e-05
LUZ7	PL22	late	59760	+	internal, antisense	orf78	50.1018	cttcttcctcgtcttctacggtgttgccttcgatggcagcattgaccatg	-	0.001667
LUZ7	PL23	late	61260	-	internal, primary	orf79 & orf80	1732.59	tcctacttcttcttccactccacgcaaaactcaggcaaactacaacccgc	SevaTile system	0.000819
LUZ7	PL24	late	61783	-	internal	orf80	36.7742	agcacaagaagccggaagcgattgctgccctggccaaaagtgcaggggta	-	0.002278
LUZ7	PL25	late	62499	-	internal, primary	orf80 & orf81	556.303	tccgtgacttcctgatgaacctggcacgtcgtgctgaacaagccaagggt	-	-
LUZ7	PL26	late	62707	-	internal, secondary	orf80 & orf81	15.302	gagattcaagtcagtgtccaggaactgaaggaccacatcaaagctggtga	-	-
LUZ7	PL27	late	62816	-	primary	orf81	1328.32	tgtagccaggacttccaaacgataaactaactatgtatattagagccacc	SevaTile system	0.000445
LUZ7	PL28	late	63821	-	internal	orf82	33.0721	ttcgttgctgatcgacaaccagaagatcgtcggtgccatctctcggggga	-	-
LUZ7	PL29	late	64036	-	internal	orf82	80.2123	gactttgctgaccgctcccgtaagaggcttgtggtgcatgagtattgggg	-	-
LUZ7	PL30	late	64541	-	internal	orf82	91.3186	ccgtgcagcggtgaacgaaggtacggccatcgtgaagactggctgggatt	-	0.000972
LUZ7	PL31	late	65043	-	internal, primary	orf82 & orf83	1081.01	aacctcctgcggtatcactaccacgggtaggcatgataaagtcctcgcac	SevaTile system	0.00023
LUZ7	PL32	late	65668	-	internal, antisense	orf84 & orf83	3851.18	tggaagactgggcttgcattccagttgatcttccctatactcacaaacaa	SevaTile system	0.000137
LUZ7	PL33	late	68654	-	primary	orf86	1015.61	tgccataggtgtatctccttggtttgatctgtgtgttatgctaggttcaa	SevaTile system	0.000199
