## Supplementary Table S3 for "Development of ONT-cappable-seq to unravel the transcriptional landscape of *Pseudomonas* phages"

### Sheet: Sheet1
ID	TTS location	Strand	predicted terminator type	Orientation	Upstream gene on same strand	3'UTR length	5 min TE	10 min TE	20 min TE	average TE	50 bp upstream region	RNAfold (kcal/mol)
T1	465	+	-	intragenic	orf01	49	0.991076	0.99129	0.990512	0.990959	actctctatccatcctctgcctcactccttcattggagtggggcttacct	-20.3
T2	1534	+	-	intragenic	orf04	116	0.214741	0.337345	0.201688	0.251258	accacactccatgtgcgtccgtgtcgcttggcaggtggagtgtgaagtac	-23.1
T3	1924	+	-	intragenic	orf05	196	0.103457	0.308798	0.135786	0.18268	agggtggtgggtccatcatctactacctgatgagaactcacccgagtctc	-19
T4	2659	+	-	intragenic	orf08	65	0.337567	0.631171	0.405769	0.458169	gtgtggtgttcaggggaggcgtcgtgatcggcgtcttctctgagatacct	-30.1
T5	2701	+	-	intragenic	orf08	107	0.71641	0.563063	0.26376	0.514411	agatacctgagctagtagatggagatgtcgtgtacgcctccatctacttt	-17.8
T6	3349	-	-	intragenic, antisense	-	-	coverage too low	coverage too low	0.488662	0.488662	aacatgacgcccagagccaaggcacagccaagctcagcgtcattacggtc	-18
T7	4098	+	Intrinsic (TransTermHP & ARNold)	intergenic	orf14	38	0.928878	0.952239	0.955769	0.945629	ctcgacctgtaacaccatgcccaacctcctcttgggggttgggcgtgttc	-27.8
T8	4353	+	-	intragenic	orf14	293	0.0380878	0.489878	0.280439	0.269468	tggcctttctcacctctgtgggaccaagagtggtaacactcgggcatctc	-16.5
T9	4403	+	-	intergenic	orf15	42	0.548464	0.531272	0.460814	0.513517	gaatctgaacccataaagtaaatcgccgatttcgacagatttcggcgagg	-15.1
T10	5618	+	Intrinsic (TranstTermHP)	intergenic	orf19	13	0.735734	0.802681	0.587873	0.708763	gtgccctgacaacatcacgttctggagccgcccgtaagggcggttctgcc	-20.9
T11	6942	+	Intrinsic (TranstTermHP)	intergenic	orf21	37	0.737789	0.81786	0.836636	0.797428	gcaagccgagtaatacctgcgcctcccttggcttcggctaagggaggttc	-23.6
T12	8301	+	Intrinsic (TranstTermHP)	intergenic	orf22	72	0.0605548	0.137746	0.203634	0.133978	ctccattgagttggatcttgtcttcccctgaaaaggggaaggcatccttt	-23.6
T13	8823	+	-	intragenic	orf24	92	0.2736	0.434295	0.186528	0.298141	ttaagaatgctgtcatttatattcactacacctacctgtcagataagtac	-1.2
T14	9964	+	-	intragenic	orf29	150	0.0319293	0.145393	0.208594	0.128639	cgcttccacgatgcccaggacgaacgggacagtctcgctgaccgtgtgcg	-11.4
T15	10511	+	-	intragenic	orf30	219	0.148059	0.28985	0.183128	0.207012	tttactctcgggagtccgtagccactctgaaacaggggctacggaagttc	-19.5
T16	11434	-	-	intragenic	orf34	98	coverage too low	coverage too low	0.417181	0.417181	gatgtgtgcccccgggaagcagaagtcttgcttcttcgagggcatctttc	-21.7
T17	11483	+	-	intragenic	orf32	131	0.330387	0.7755	0.536345	0.547411	gaaagatgccctcgaagaagcaagacttctgcttcccgggggcacacatc	-21.3
T18	12605	-	-	intragenic	-	-	coverage too low	coverage too low	0.382253	0.382253	acggggatccgggttccgtatctatccgtcacctcaccaccaatccttac	-9.5
T19	12669	-	-	intragenic	-	-	coverage too low	coverage too low	0.23699	0.23699	gatggaaaccccggtgctcccggtaaagacggtgcaccggggaaagatgg	-25.1
T20	12741	+	-	intragenic, antisense	-	-	0.215655	0.450888	0.636112	0.434218	tttaccgggagcaccggggtttccatccttacctggtgcgcctggattac	-24.8
T21	14160	-	-	intragenic, antisense	-	-	coverage too low	coverage too low	0.411595	0.411595	agagggaggtggtcgaaggtcttgaaggtggcacgatcaccggccaggtc	-18.7
T22	15075	+	-	intragenic	orf37	55	0.0786461	0.282506	0.214785	0.191979	aggaggcatcaaatgggcatgtattaccttgtggtgcctccggaggtttc	-21
T23	17367	+	-	intragenic	-	-	0.202899	0.502289	0.431632	0.37894	tgtgtttggtggcccatggcccaagattcagttggacggggagcagttgc	-8.9
T24	20184	+	-	intragenic	-	-	0.25296	0.335043	0.330975	0.306326	ccatggctcattcaaccttgggggcacgatctccggtcggctgagttcgt	-13.5
T25	21202	+	-	intragenic	orf42	80	0.146036	0.482448	0.50616	0.378215	ctgtcacgcaaggtctcattgaggtcaggcgtgatggtgatctcgtacat	-16.9
T26	22036	+	-	intragenic	orf44	97	0.123563	0.0832646	0.30666	0.171163	gcaagtacgggcatgcaccagttaacgggcggtacttcttcgttcatgag	-8.4
T27	22088	+	-	intragenic	orf44	149	0.29734	0.913613	0.888645	0.699866	atcccgcatgacgcatacctgggtaatgggccaaggtccagtacccccac	-15.8
T28	24575	-	-	intragenic, antisense	-	-	coverage too low	coverage too low	0.211236	0.211236	ttgatcgtgttcaccaactcccgcacctttgcagtcggtgcggcggtgtc	-15.9
T29	25033	-	-	intragenic, antisense	-	-	coverage too low	coverage too low	0.472428	0.472428	gcgccagcggtgaagggttggaccggagtctggggttcctggctgtcatc	-13.4
T30	26318	+	-	intergenic	orf47	32	coverage too low	0.903376	0.874734	0.889055	cggaccctggagtcctaactctttagggggaggcaactcccccactcttt	-21
T31	26996	+	Intrinsic (TransTermHP & ARNold)	intergenic	orf49	31	coverage too low	0.871939	0.944193	0.908066	aatccctgactccatctaggaaaccagaacccctcttcggaggggttttt	-18.7
T32	27816	-	Intrinsic (TransTermHP & ARNold)	intergenic	orf52	53	coverage too low	coverage too low	0.940578	0.940578	tcatccaacctcaaccccctacaggcatgtcgctacctgtagggggtttt	-24.1
T33	27856	+	Intrinsic (ARNold)	intergenic	orf51	42	coverage too low	0.780697	0.724739	0.752718	aggtataaaaaaaccccctacaggtagcgacatgcctgtagggggttgag	-29.3
T34	28225	-	-	intragenic	orf53	141	coverage too low	coverage too low	0.340747	0.340747	caatgaggcttgggaaagccgaatggaggccgcccaaaaggcggctgacg	-23.2
T35	28945	+	-	intragenic, antisense	-	-	coverage too low	0.550242	0.41043	0.480336	ttcctccggtagtgggtagcgttctttgatctcttccaccttggcaagcc	-7.6
T36	33575	-	-	intragenic	orf59	114	coverage too low	coverage too low	0.31749	0.31749	tctgccaggtctacacatctttctctaccggaactacttccggtagcttc	-13
T37	35304	+	-	intergenic	-	-	coverage too low	0.0209559	0.350115	0.185535	ccctccgggggcttgaatgtgaattcaagagggggagggtggaccccttt	-20.3
T38	36621	-	-	intragenic, antisense	-	-	coverage too low	coverage too low	0.270548	0.270548	cattatgtagctgtagacggtggtcgacttgatgtcttccacccgaccat	-12.6
T39	37020	-	-	intragenic, antisense	-	-	coverage too low	coverage too low	0.605227	0.605227	cagacgaaccaaggcttcggcttcagtgtcgaagttcttggtactacgtg	-20.1
T40	38674	-	-	intragenic, antisense	-	-	coverage too low	coverage too low	0.516775	0.516775	ctgcgagatggtgtgcaatccagtggagtctaggcataccgaccagcttc	-14.1
T41	39374	+	Intrinsic (TransTermHP & ARNold)	intergenic	orf63	28	coverage too low	0.675756	0.536395	0.606075	gcagaagaagctcggggtttgaagatagggccgcttccagcggctctttc	-16.4
T42	40138	+	-	intergenic	orf64	6	coverage too low	0.882829	0.569514	0.726171	ctcagcttgtaatgcagcgtctccgcgaatactacgcggactgaaatagg	-11.3
T43	40956	-	-	intragenic, antisense	-	-	coverage too low	coverage too low	0.29229	0.29229	ttccggggcgaagcacagggatgcgtagtgtgtggtccagtaaccgttcc	-11.3
T44	41025	+	-	intragenic	orf65	141	coverage too low	0.219491	0.392598	0.306044	cactacgcatccctgtgcttcgccccggaacatgtggggcgaggccatct	-22.6
T45	42229	+	Intrinsic (TranstTermHP)	intergenic	orf68	29	coverage too low	0.727217	0.807088	0.767153	ccggtctgttcggcggttaataggtacgcccccggttcgccgggggttct	-19.9
T46	42741	+	-	intergenic	orf69	98	coverage too low	0.869062	0.595918	0.73249	ctttctttttagccagttctcgtaatggtttggcttacaggactcttttt	-10.4
T47	42911	+	Intrinsic (TransTermHP & ARNold)	intergenic	-	-	coverage too low	0.567232	0.5919	0.579566	ctctgagttcacccaccctttctagatagccagctttatgctggctttct	-15.5
T48	43010	+	-	intergenic	-	-	coverage too low	0.44	0.88	0.66	ggtcctccccacgccccgcaacggggtccagaccagagcactccaccctt	-12.7
T49	43626	+	-	intragenic	orf71	47	coverage too low	0.333789	0.214871	0.27433	taatccaggaggcccgatggatgccctaaaggtattcgtcggcgtctgcc	-24.9
T50	43803	+	Intrinsic (TransTermHP & ARNold)	intergenic	orf72	13	coverage too low	0.834558	0.958346	0.896452	cctggcaaacgcattcaaaaagaaaggggagcattagctccccttcttct	-19.2
T51	44886	+	-	intragenic, antisense	-	-	coverage too low	0.425662	0.330357	0.378009	cccatgatcatgttcagttggtcagccgggatcatcatgttgtccgactt	-11.4
T52	47911	+	-	intragenic, antisense	-	-	coverage too low	0.659381	0.776696	0.718039	gaccggtctggggggtgaccataatcaccggcagatcctcacgggtcagg	-18.2
T53	53940	-	-	intragenic	orf74	75	coverage too low	coverage too low	0.4384	0.4384	cctggatgcgagattggacgcggaggctggtgttgcaccagccttcgatc	-22.4
T54	55501	-	-	intragenic	orf75	76	coverage too low	coverage too low	0.402753	0.402753	ggtgcaacggtaacccccggcagtgctcgttcgatgactgccgggactac	-22.3
T55	59108	-	-	intragenic	orf78	172	coverage too low	coverage too low	0.416788	0.416788	ccaaaggtcggatgaaagaccaggagtacggacaggttctctccgcaggt	-11.6
T56	59943	-	Intrinsic (TransTermHP & ARNold)	intergenic	orf79	35	coverage too low	coverage too low	0.647522	0.647522	gtagcccgcctgtaaggtaggctggaggggagggaaacctcccctttttt	-29.1
T57	59974	+	-	intergenic	-	-	coverage too low	0.390126	0.44156	0.415843	attcctctgggcggagttaaaaaaggggaggtttccctcccctccagcct	-20.6
T58	61333	-	-	intragenic	-	-	coverage too low	coverage too low	0.248439	0.248439	ctcctgttaaggtcactactgctggtgctaaacctgctagtgcggcagtt	-14.1
T59	62306	-	-	intragenic	orf81	127	coverage too low	coverage too low	0.466353	0.466353	gaagcagacggtaaagaaccggaggagcagaagtctgctcctgctggttt	-23
T60	65446	+	Intrinsic (ARNold)	intragenic	orf83	0	coverage too low	0.232283	0.244611	0.238447	tcctgaaaccagtcgaggtgaaggtgggttcggtagtaccggcaaagcct	-12.4
T61	65450	-	Intrinsic (TransTermHP & ARNold)	intergenic	orf84	35	coverage too low	coverage too low	0.946133	0.946133	ggaggctgggcgtaagggtgaaggggaaccaggacggttcccctttttct	-20.6
* the terminators indicated in bold were involved in the experimental in vivo validation using the terminator trap system
