## Supplementary Table S4 for "Development of ONT-cappable-seq to unravel the transcriptional landscape of *Pseudomonas* phages"

### Sheet: Sheet1
TU	TSS position	TTS	Orientation	length	Genomic position of most distant 3' end	Number of genes	genes	Note
TU1	99	465	+	366	719	1	orf01	-
TU2	219	465	+	246	474	0	-	-
TU3	810	1534	+	724	4100	2	orf03 | orf04	-
TU4	810	1924	+	1114		3	orf03 | orf04 | orf05	-
TU5	810	2649	+	1839		6	orf03 | orf04 | orf05 | orf06 | orf07 | orf08	-
TU6	810	2700	+	1890		6	orf03 | orf04 | orf05 | orf06 | orf07 | orf08	-
TU7	810	4098	+	3288		12	orf03 | orf04 | orf05 | orf06 | orf07 | orf08 | orf09 | orf10 | orf11 | orf12 | orf13 | orf14	-
TU8	3681	4098	+	417	6946	1	orf14	-
TU9	3681	4350	+	669		1	orf14	-
TU10	3681	4400	+	719		2	orf14 | orf15	-
TU11	3681	5620	+	1939		6	orf14 | orf15 | orf16 | orf17 | orf18 | orf19	-
TU12	3681	6942	+	3261		8	orf14 | orf15 | orf16 | orf17 | orf18 | orf19 | orf20 | orf21	-
TU13	3714	4098	+	384	6949	1	orf14	-
TU14	3714	4350	+	636		1	orf14	-
TU15	3714	4400	+	686		2	orf14 | orf15	-
TU16	3714	5620	+	1906		6	orf14 | orf15 | orf16 | orf17 | orf18 | orf19	-
TU17	3714	6942	+	3228		8	orf14 | orf15 | orf16 | orf17 | orf18 | orf19 | orf20 | orf21	-
TU18	4022	4098	+	76	5617	0	-	-
TU19	4022	4350	+	328		0	-	-
TU20	4022	4400	+	378		1	orf15	-
TU21	4695	3349	-	1346	3206	0	-	-
TU22	8259	8823	+	564	10914	2	orf23 | orf24	-
TU23	8259	9964	+	1705		7	orf23 | orf24 | orf25 | orf26 | orf27 | orf28 | orf29	-
TU24	8259	10511	+	2252		8	orf23 | orf24 | orf25 | orf26 | orf27 | orf28 | orf29 | orf30	-
TU25	9543	10511	+	968	12269	2	orf29 | orf30	-
TU26	9543	9964	+	421		1	orf29	-
TU27	9543	11483	+	1940		4 (5)	orf29 | orf30 | orf31 | orf32 ( | orf33)	Significant read through to orf32 (>50 reads)
TU28	9638	9964	+	326	11226	0	-	-
TU29	9638	10511	+	873		1	orf30	-
TU30	13046	12605	-	441	11259	0	-	-
TU31	13046	12669	-	377		0	-	-
TU32	13046	11434	-	1612		2	orf34 | orf35	-
TU33	18130	20184	+	2054	22209	0	-	-
TU34	18130	21202	+	3072		1	orf42	-
TU35	18130	22036	+	3906		3	orf42 | orf43 | orf44	-
TU36	18130	22088	+	3958		3	orf42 | orf43 | orf44	-
TU37	26612	26996	+	384	27863	1	orf49	-
TU38	26612	27856	+	1244		3	orf49 | orf50 | orf51	-
TU39	26641	26996	+	355	27510	1	orf49	-
TU40	27891	27816	-	75	26978	0	-	-
TU41	28859	28954	+	95	29549	0	-	-
TU42	29686	27816	-	1870	27812	4	orf52 | orf53 |orf54 | orf55	-
TU43	29686	28225	-	1461		3	orf53 |orf54 | orf55	-
TU44	34978	33575	-	1403	32686	1	orf59	-
TU45	35273	40138	+	4865	40139	5	orf60 | orf61 | orf62 | orf63 | orf64	-
TU46	35273	39374	+	4101		4	orf60 | orf61 | orf62 | orf63	-
TU47	36970	36621	-	349	35519	0	-	-
TU48	37028	36621	-	407	35669	0	-	-
TU49	38906	38674	-	232	37322	0	-	-
TU50	39375	40138	+	763	42742	1	orf64	-
TU51	39375	41025	+	1650		2	orf64 | orf65	-
TU52	39375	42229	+	2854		5	orf64 | orf65 | orf66 | orf67 | orf68	-
TU53	39375	42741	+	3366		6	orf64 | orf65 | orf66 | orf67 | orf68 | orf69	-
TU54	41116	40956	-	160	40193	0	-	-
TU55	42780	42911	+	131	44361	0	sRNA2	-
TU56	42780	43010	+	230		0	sRNA1 | sRNA2	-
TU57	42780	43626	+	846		2	orf70 | orf71	-
TU58	42780	43803	+	1023		3	orf70 | orf71 | orf72	-
TU59	50278	48408	-	1870	48408	0	-	-
TU60	53063	52083	-	980	52083	0	-	-
TU61	53231	52446	-	785	52446	0	-	-
TU62	53443	51782	-	1661	51782	0	-	-
TU63	54052	53940	-	112	49250	0	-	-
TU64	55810	53940	-	1870	53941	1	orf74	-
TU65	55810	55501	-	309		0	-	-
TU66	56130	53940	-	2190	53174	2	orf74 | orf75	-
TU67	56130	55501	-	629		1	orf75	-
TU68	58279	55958	-	2321	55958	1	orf76	-
TU69	59760	59974	+	214	60956	0	-	-
TU70	61260	59943	-	1317	58261	1	orf79	-
TU71	61260	59108	-	2152		2	orf78 | orf79	-
TU72	61783	59943	-	1840	59941	1	orf79	-
TU73	61783	61333	-	450		0	-	-
TU74	62499	62306	-	193	61433	0	-	-
TU75	62707	62306	-	401	61583	0	-	-
TU76	62816	59943	-	2873	58992	3	orf79 | orf80 | orf81	-
TU77	62816	61333	-	1483		1	orf81	-
TU78	62816	62306	-	510		1	orf81	-
TU79	63821	61645	-	2176	61645	1	orf81	-
TU80	64036	62795	-	1241	62795	0	-	-
TU81	64541	63006	-	1535	63006	0	-	-
TU82	65043	61333	-	3710	61291	2	orf81 | orf82	-
TU83	65043	62306	-	2737		2	orf81 | orf82	-
TU84	65668	65450	-	218	63011	0	-	-
TU85	66600	68319	+	1719	68319	0	-	-
TU86	68654	65612	-	3042	65612	2	orf85 | orf86	-
